# scDiffEq: drift-diffusion modeling of single-cell dynamics with neural stochastic differential equations

**DOI:** 10.1101/2023.12.06.570508

**Authors:** Michael E. Vinyard, Anders W. Rasmussen, Ruitong Li, Allon M. Klein, Gad Getz, Luca Pinello

## Abstract

Single-cell sequencing measurements facilitate the reconstruction of dynamic biology by capturing snapshot molecular profiles of individual cells. Cell fate decisions in development and disease are orchestrated through an intricate balance of deterministic and stochastic regulatory events. Drift-diffusion equations are effective in modeling single-cell dynamics from high-dimensional single-cell measurements. While existing solutions describe the deterministic dynamics associated with the drift term of these equations at the level of cell state, diffusion is modeled as a constant across cell states. To fully understand the dynamic regulatory logic in development and disease, models explicitly attuned to the balance between deterministic and stochastic biology are required. To address these limitations, we introduce scDiffEq, a generative framework for learning neural stochastic differential equations that approximate biology’s deterministic and stochastic dynamics. Using lineage-traced single-cell data, we demonstrate that scDiffEq offers an improved reconstruction of cell trajectories and prediction of cell fate from multipotent progenitors during hematopoiesis. By imparting *in silico* perturbations to multipotent progenitor cells, we find that scDiffEq accurately recapitulates the dynamics of CRISPR-perturbed hematopoiesis. We generalize this approach beyond lineage-traced or multi-time point datasets to model the dynamics of single-cell data from a single time point. Using scDiffEq, we simulate high-resolution developmental cell trajectories, which can model their drift and diffusion, enabling us to study their time-dependent gene-level dynamics.
