## Supplementary Table 4 for "scDiffEq: drift-diffusion modeling of single-cell dynamics with neural stochastic differential equations"

	lfc	lfc_std	pval	version	z
Baso	0.012356014649246485	0.15210815748277026	0.8478141439625022	version_0	-10.0
Ccr7_DC	-3.7863142909422742	8.466456138725842	0.373900966300059	version_0	-10.0
Eos	-0.48300716322717036	0.3606284014509761	0.07264429153983792	version_0	-10.0
Lymphoid	3.9863140024036987	15.800427029050681	0.6075835679228964	version_0	-10.0
Mast	0.031224443072066232	0.1444372386694793	0.621027159102009	version_0	-10.0
Meg	0.03173405061319984	0.17142512479456554	0.6283923242996186	version_0	-10.0
Monocyte	-0.14526295346994098	0.0678782406558664	0.0033845541812801763	version_0	-10.0
Neutrophil	0.02490353214986671	0.04896692066543519	0.49778649468524794	version_0	-10.0
Undifferentiated	0.09835111494754789	0.08679134410152424	0.0330208464755744	version_0	-10.0
Baso	-0.06899044626672551	0.1525739700718595	0.245804170710057	version_0	-7.5
Ccr7_DC	-3.7863142909422742	8.466456138725842	0.373900966300059	version_0	-7.5
Eos	-0.41862142883440623	1.087184728655733	0.4655366841960339	version_0	-7.5
Lymphoid	4.069321454169661	16.107385608174862	0.5115956785868325	version_0	-7.5
Mast	-0.011420310768283237	0.13389819423932858	0.8754654154581061	version_0	-7.5
Meg	0.04162560477038589	0.11919959837161534	0.47167889482871395	version_0	-7.5
Monocyte	-0.08720351233590724	0.10836386614731149	0.15503774107320922	version_0	-7.5
Neutrophil	0.04356791047339366	0.03885115636823493	0.2574516431482188	version_0	-7.5
Undifferentiated	0.06252816890495871	0.09619262511236673	0.1570961073472536	version_0	-7.5
Baso	-0.07043334991180956	0.13105847994469771	0.23841650430244749	version_0	-5.0
Ccr7_DC	-3.7863142909422742	8.466456138725842	0.373900966300059	version_0	-5.0
Eos	-0.05260681384105735	0.7797400047973188	1.0	version_0	-5.0
Lymphoid	4.069321454169661	15.785741031514648	0.5115956785868325	version_0	-5.0
Mast	-0.007401121620564157	0.14296223264291286	0.923493678138559	version_0	-5.0
Meg	0.027611770471804742	0.09543161823716245	0.5633881498225357	version_0	-5.0
Monocyte	-0.06052291098474762	0.060462254399911486	0.15850914264772992	version_0	-5.0
Neutrophil	0.047193588485430996	0.04325732892374204	0.21195800461246986	version_0	-5.0
Undifferentiated	0.03468611051393613	0.07230848381012851	0.24319699345805704	version_0	-5.0
Baso	-0.07019322695475783	0.11773940219506253	0.228506000773492	version_0	-2.5
Ccr7_DC	-3.7863142909422742	8.466456138725842	0.373900966300059	version_0	-2.5
Eos	-0.4830070189579908	0.6500255728965246	0.25398322317642	version_0	-2.5
Lymphoid	3.7863142909422742	15.878889395575447	0.7924704557545482	version_0	-2.5
Mast	-0.07438867544984382	0.15082710581918368	0.23802332849694066	version_0	-2.5
Meg	-0.0093232418523977	0.19513235339942306	0.9762782806101742	version_0	-2.5
Monocyte	-0.021207339191629558	0.07630401278143194	0.6587029781602033	version_0	-2.5
Neutrophil	0.055829986654889786	0.03675888392840316	0.13447667260465257	version_0	-2.5
Undifferentiated	0.012777769807932018	0.04518812598182972	0.6502896951639754	version_0	-2.5
Baso	-0.09440017534538223	0.1485588680275831	0.12421985320619838	version_0	0.0
Ccr7_DC	-3.7863142909422742	8.466456138725842	0.373900966300059	version_0	0.0
Eos	-0.24902235529788638	0.4719820549373818	0.22918252663182373	version_0	0.0
Lymphoid	3.9863140024036987	15.800427029050681	0.6075835679228964	version_0	0.0
Mast	-0.1005688724466822	0.15639526707899154	0.1060397845374205	version_0	0.0
Meg	0.006794838189360913	0.1719971156829759	0.8974096586858615	version_0	0.0
Monocyte	0.018096168759066944	0.10875467146629134	0.7086248279499067	version_0	0.0
Neutrophil	0.046450615555658416	0.03136003969905667	0.11897798484266814	version_0	0.0
Undifferentiated	-0.005550309333481981	0.11830320902477136	0.9136379567842757	version_0	0.0
Baso	-0.13421444437290528	0.09589312910818461	0.039533525112136265	version_0	2.5
Ccr7_DC	-3.7863142909422742	8.466456138725842	0.373900966300059	version_0	2.5
Eos	-0.5999995671918124	0.6863598542381344	0.03708968272305803	version_0	2.5
Lymphoid	3.9863140024036987	16.121778608973294	0.6075835679228964	version_0	2.5
Mast	-0.12266616697775276	0.18404137684109878	0.14958291706070542	version_0	2.5
Meg	0.02976014797757911	0.15929363707001878	0.6769616506107647	version_0	2.5
Monocyte	0.05470891496564719	0.07734145676499027	0.2290814387608625	version_0	2.5
Neutrophil	0.03778627546239505	0.03654288150076617	0.28687462385187074	version_0	2.5
Undifferentiated	-0.016439555142210047	0.061927613737404914	0.5326866601841433	version_0	2.5
Baso	-0.13604447991652904	0.13256630752207882	0.03827066611926428	version_0	5.0
Ccr7_DC	-3.7863142909422742	8.466456138725842	0.373900966300059	version_0	5.0
Eos	0.06438559012358466	0.7216140240676396	0.7659408169569955	version_0	5.0
Lymphoid	4.069321454169661	16.107385608174862	0.5115956785868325	version_0	5.0
Mast	-0.19139590216678784	0.15839548301963738	0.021199231891936732	version_0	5.0
Meg	0.06032411259731705	0.1479857467912169	0.2641233481790947	version_0	5.0
Monocyte	0.07035539223541915	0.11088983032806762	0.17297066797073926	version_0	5.0
Neutrophil	0.015333607224094192	0.03204380707612275	0.6570859108755294	version_0	5.0
Undifferentiated	0.0015418288637408296	0.10996156132314398	0.9503998859258395	version_0	5.0
Baso	-0.2016565876688002	0.14961490937458308	0.009129421356369589	version_0	7.5
Ccr7_DC	-3.7863142909422742	8.466456138725842	0.373900966300059	version_0	7.5
Eos	-0.5999995671918124	0.6863598542381344	0.03708968272305803	version_0	7.5
Lymphoid	4.186313858134303	16.252867861427852	0.410174269996026	version_0	7.5
Mast	-0.18134510333690387	0.13190769764331717	0.01431254160636814	version_0	7.5
Meg	0.012888281618225153	0.19004843814800998	0.8258326252120731	version_0	7.5
Monocyte	0.13786394522667972	0.08645929273443025	0.006318720728668159	version_0	7.5
Neutrophil	0.03722364333771948	0.05902859350902921	0.29656332039096	version_0	7.5
Undifferentiated	-0.06739713482386775	0.06288773317712683	0.02605332581788987	version_0	7.5
Baso	-0.2291529088627696	0.13669623466367173	0.005396238929297617	version_0	10.0
Ccr7_DC	-3.7863142909422742	8.466456138725842	0.373900966300059	version_0	10.0
Eos	-0.9999989901146616	0.615311629475066	0.019348631468294797	version_0	10.0
Lymphoid	4.186313858134303	16.252867861427852	0.410174269996026	version_0	10.0
Mast	-0.21484611866914935	0.105345688168879	0.0018210999521973646	version_0	10.0
Meg	0.07085855443952917	0.16927920145857908	0.29721712962145513	version_0	10.0
Monocyte	0.15686517787768106	0.0904141917672916	0.01832665439334013	version_0	10.0
Neutrophil	0.03833040361782305	0.03604736101210732	0.2717097114413578	version_0	10.0
Undifferentiated	-0.08968385358623113	0.14656537329432132	0.15845782172712405	version_0	10.0
Baso	-0.03741708462642899	0.10525729823995333	0.5048197589968052	version_1	-10.0
Eos	-0.30474716827233406	0.7625813130515697	0.3422928248235734	version_1	-10.0
Erythroid	7.5726285818845485	10.36924873476631	0.1778078083562211	version_1	-10.0
Lymphoid	0.32626891223104637	0.8290447212914941	0.49327379497447243	version_1	-10.0
Mast	-0.0051547137297517035	0.15560001948117924	0.9469790745633251	version_1	-10.0
Meg	-0.29643024492965	0.8469075297177238	0.4295904488261465	version_1	-10.0
Monocyte	0.023758920640530024	0.06168089531347617	0.4827828730803405	version_1	-10.0
Neutrophil	-0.007354033340167362	0.026955525831814285	0.798970407229838	version_1	-10.0
Undifferentiated	0.004069282244464044	0.05312644497887215	0.877256559440011	version_1	-10.0
Baso	-0.04079076924195193	0.09476143482382897	0.5438774012073657	version_1	-7.5
Eos	-0.31896378782858126	0.6393313489323901	0.2589632223815477	version_1	-7.5
Erythroid	11.358942872826821	10.369248734766309	0.07048399691021988	version_1	-7.5
Lymphoid	-0.042863822119970085	1.2357017615031576	0.9295308444828639	version_1	-7.5
Mast	-0.056632714379742155	0.18792857271609453	0.45313326840528523	version_1	-7.5
Meg	-0.18463682929402556	0.6611669850116244	0.4902250557521399	version_1	-7.5
Monocyte	0.009070065826954434	0.054220295395410664	0.7491534260958552	version_1	-7.5
Neutrophil	0.01599037755613417	0.04011129043136794	0.4861949061682548	version_1	-7.5
Undifferentiated	0.004781040833820449	0.05843832051066976	0.8620387193399455	version_1	-7.5
Baso	-0.07968926136159463	0.046807531459078004	0.15828203138041397	version_1	-5.0
Eos	-0.34699931485824953	0.5842701151495571	0.21549608306515872	version_1	-5.0
Erythroid	15.345256875230522	8.58918118251784	0.034109423167409614	version_1	-5.0
Lymphoid	0.21862177347771877	0.8074951162363857	0.7418996823051243	version_1	-5.0
Mast	-0.053905238570037886	0.21188496425221232	0.5978668267032632	version_1	-5.0
Meg	-0.1684094870955403	0.5707654922246421	0.4657977080675558	version_1	-5.0
Monocyte	0.03180486071303155	0.042455395855162274	0.24751312686270852	version_1	-5.0
Neutrophil	0.010817648192989573	0.028535745070945136	0.5266114804293309	version_1	-5.0
Undifferentiated	0.0014281474005075293	0.05113545705030246	0.9686219594131673	version_1	-5.0
Baso	-0.11475889225980615	0.10262346794880813	0.08492823602474088	version_1	-2.5
Eos	-0.3225481445816317	0.9469487909639279	0.5484382580601741	version_1	-2.5
Erythroid	7.5726285818845485	10.36924873476631	0.1778078083562211	version_1	-2.5
Lymphoid	0.1838159255265332	0.9951810078990568	0.7159044284850948	version_1	-2.5
Mast	-0.029034919063549	0.19375840201712374	0.7658715002471841	version_1	-2.5
Meg	-0.14978761583520703	0.5057690826945281	0.4061680233671445	version_1	-2.5
Monocyte	0.04327077139779042	0.05611375074417971	0.24217228076061054	version_1	-2.5
Neutrophil	0.012207944411162073	0.02300046176586152	0.469647912660924	version_1	-2.5
Undifferentiated	-0.005921966031027176	0.062178577531504985	0.8077472127372634	version_1	-2.5
Baso	-0.14447242166436075	0.11085937170222772	0.0605707603309406	version_1	0.0
Eos	0.1272269955613128	0.7065883397434402	0.7318515648971381	version_1	0.0
Erythroid	11.358942872826821	10.369248734766309	0.07048399691021988	version_1	0.0
Lymphoid	0.260170889020361	0.765587278452694	0.6634578962668181	version_1	0.0
Mast	0.010501479083362613	0.11036447097017746	0.8696648208718649	version_1	0.0
Meg	-0.1490371805982001	0.506694458654075	0.592206693368454	version_1	0.0
Monocyte	0.0534577425122406	0.05913937292395762	0.14013322396912697	version_1	0.0
Neutrophil	0.03300669033559953	0.01839773496776561	0.11611932532063445	version_1	0.0
Undifferentiated	-0.04030042950026292	0.055307108494154406	0.14333726417002693	version_1	0.0
Baso	-0.11543145754719494	0.06659257947176603	0.053115805015061086	version_1	2.5
Eos	-0.640361409834403	0.9393324072219345	0.20803114784045032	version_1	2.5
Erythroid	7.5726285818845485	10.36924873476631	0.17780780835622126	version_1	2.5
Lymphoid	0.3461077278308867	0.7782431604848256	0.47682314222223776	version_1	2.5
Mast	-0.022986497915720088	0.1985181997033997	0.837953586398264	version_1	2.5
Meg	-0.3380088251256911	0.566317988590187	0.1294366512413476	version_1	2.5
Monocyte	0.09266881321861072	0.04392359424461989	0.008603621875669232	version_1	2.5
Neutrophil	0.04687139391108748	0.035339398151082155	0.04914540797840553	version_1	2.5
Undifferentiated	-0.07113461859951462	0.05140755912845372	0.025346265290634707	version_1	2.5
Baso	-0.14873962294842108	0.06651249019440383	0.02588277664827294	version_1	5.0
Eos	-0.015790268437501365	0.6388739171121104	0.9230098462784241	version_1	5.0
Erythroid	11.358942872826821	10.369248734766309	0.07048399691021988	version_1	5.0
Lymphoid	0.07412865397934287	0.7720840388719681	0.8567113534551909	version_1	5.0
Mast	-0.04383393195127758	0.13383080676464448	0.5151275523980493	version_1	5.0
Meg	-0.36894426653156165	0.5486052161284584	0.10413266147637043	version_1	5.0
Monocyte	0.11270820608596846	0.05695407973051442	0.01543637500451099	version_1	5.0
Neutrophil	0.03673192316069843	0.028727741438274935	0.06233747272202676	version_1	5.0
Undifferentiated	-0.06746690664443879	0.06544403298707292	0.0285942801615982	version_1	5.0
Baso	-0.14613650802267547	0.07943511845281707	0.023271023498498775	version_1	7.5
Eos	-0.15749284921688986	0.436389115260248	0.42112163183200474	version_1	7.5
Erythroid	7.5726285818845485	10.36924873476631	0.1778078083562211	version_1	7.5
Lymphoid	-0.13235557467056852	1.1124253146392025	0.7796738894669801	version_1	7.5
Mast	-0.07396789863206378	0.1393302865948082	0.35865965614180473	version_1	7.5
Meg	-0.31050811119492616	0.744560250781312	0.31178026662132274	version_1	7.5
Monocyte	0.0887700794019701	0.05587873201155141	0.010579123616495259	version_1	7.5
Neutrophil	0.06489886251816664	0.024634578989865936	0.006423854242699014	version_1	7.5
Undifferentiated	-0.06990958919849068	0.06695186657964047	0.02608404507025278	version_1	7.5
Baso	-0.25100889706607193	0.08379398535836957	0.001918481778777501	version_1	10.0
Eos	0.033628289334738236	0.5864711046804885	1.0	version_1	10.0
Erythroid	7.5726285818845485	10.36924873476631	0.1778078083562211	version_1	10.0
Lymphoid	-0.09547068405080805	1.1257136316541743	0.7632910463208025	version_1	10.0
Mast	-0.022380659365796383	0.12208360720226116	0.7134402545668836	version_1	10.0
Meg	-0.03204471251384974	0.5602496160599678	0.871770978033184	version_1	10.0
Monocyte	0.11671208974987639	0.052985120848283794	0.009325241197324077	version_1	10.0
Neutrophil	0.09070387217951716	0.021429419041159352	0.0009621190307747982	version_1	10.0
Undifferentiated	-0.11213744085493345	0.0619932437674595	0.003358013668040102	version_1	10.0
Baso	0.03979958443764401	0.07841475509421518	0.446862612032713	version_2	-10.0
Eos	-0.009672606546221773	0.36681261306975216	0.9095327156317451	version_2	-10.0
Erythroid	-0.7473923205430001	1.715415305608727	0.25166730815596333	version_2	-10.0
Lymphoid	-0.13636477297869742	0.6365163816516558	0.5189955687400194	version_2	-10.0
Mast	0.09916635466788229	0.14534441975629464	0.13890270313100203	version_2	-10.0
Meg	-0.23316174015738547	0.5955361262946118	0.3879633697646243	version_2	-10.0
Monocyte	-0.11940621667261035	0.06938626268361296	0.008000634189047827	version_2	-10.0
Neutrophil	-0.042650868079295245	0.12219790784197232	0.41079411266680427	version_2	-10.0
Undifferentiated	0.1811461956535289	0.0793487178101306	0.0019926048240153297	version_2	-10.0
pDC	3.7863142909422742	8.466456138725842	0.373900966300059	version_2	-10.0
Baso	0.052171533045203736	0.08680126525881805	0.3637051487356073	version_2	-7.5
Eos	-0.11846837007071756	0.6058349731442887	0.7719322217856343	version_2	-7.5
Erythroid	-0.6643850130462174	1.745299643010559	0.2296371872559846	version_2	-7.5
Lymphoid	-0.18950646403836652	0.694202077408079	0.4797953329624788	version_2	-7.5
Mast	0.03368945689266518	0.1130321349532705	0.6495819275506093	version_2	-7.5
Meg	-0.004493597062763821	0.5529347744248676	0.9307285649453183	version_2	-7.5
Monocyte	-0.09950742130135737	0.09447743416317748	0.06369748438055807	version_2	-7.5
Neutrophil	-0.02122886085474428	0.12615772836760464	0.6775016333099845	version_2	-7.5
Undifferentiated	0.1424948092503216	0.05295925147667473	0.006386885976901348	version_2	-7.5
pDC	3.7863142909422742	8.466456138725842	0.373900966300059	version_2	-7.5
Baso	0.0037599644833155475	0.13604613950459246	0.972978136917809	version_2	-5.0
Eos	0.020728005730811662	0.644229701483446	0.9999999999999992	version_2	-5.0
Erythroid	-0.3999997114612082	1.7308001751733377	0.4469568297258346	version_2	-5.0
Lymphoid	0.12153648109437584	0.49338540384421214	0.6015519687524437	version_2	-5.0
Mast	-0.017133213879635477	0.14789508555148215	0.8140643141488371	version_2	-5.0
Meg	-0.2368848777957983	0.5150270223786338	0.267661092913931	version_2	-5.0
Monocyte	-0.08063787436270317	0.07926367627918193	0.06431212771367052	version_2	-5.0
Neutrophil	0.04470542592654817	0.091320402498195	0.20962794091221032	version_2	-5.0
Undifferentiated	0.07881048230107526	0.042994048181563674	0.07597049227276911	version_2	-5.0
pDC	3.7863142909422742	8.466456138725842	0.373900966300059	version_2	-5.0
Baso	-0.029334821743297924	0.1059626603922325	0.551043621317379	version_2	-2.5
Eos	-0.2897801283640215	0.5801043609062404	0.24164404466518188	version_2	-2.5
Erythroid	-0.864384724507642	1.7070085645786035	0.17585609663173069	version_2	-2.5
Lymphoid	0.011028315397654854	0.7708541993136877	0.8962243384196761	version_2	-2.5
Mast	-0.06579215549475446	0.11888309840780363	0.36596713339710746	version_2	-2.5
Meg	-0.15058140421389898	0.48631377353409655	0.4672990419610906	version_2	-2.5
Monocyte	0.0038306338007450926	0.03671135507714664	0.9098793585680802	version_2	-2.5
Neutrophil	0.007504272270830728	0.08900401762640538	0.8159740793314083	version_2	-2.5
Undifferentiated	0.03523700694182774	0.056997084315681526	0.3563684599695097	version_2	-2.5
pDC	3.7863142909422742	8.466456138725842	0.373900966300059	version_2	-2.5
Baso	-0.10736624531825126	0.10463312078860473	0.08285667289443781	version_2	0.0
Eos	-0.000655031881732926	0.3709264404546318	0.9029714681478332	version_2	0.0
Erythroid	-0.7473923205430001	1.9326482834775154	0.2516673081559631	version_2	0.0
Lymphoid	-0.008878797328615563	0.9247404823576543	0.8364402854581598	version_2	0.0
Mast	-0.09726723485060548	0.19071094568998997	0.267827012080454	version_2	0.0
Meg	-0.13607639441726557	0.3982839907183219	0.40756381767379024	version_2	0.0
Monocyte	0.014977841105309642	0.056834885406717044	0.702621131757488	version_2	0.0
Neutrophil	0.026993224565770635	0.09418616775962968	0.4380985109540827	version_2	0.0
Undifferentiated	0.022980170775754816	0.04705771483800893	0.6145501432307066	version_2	0.0
pDC	3.7863142909422742	8.466456138725842	0.373900966300059	version_2	0.0
Baso	-0.13665462121286934	0.10289704968912688	0.036383682670922284	version_2	2.5
Eos	-0.27115823546327333	0.7024521560509485	0.5603172226208095	version_2	2.5
Erythroid	-4.4506993039884915	8.78879022556378	0.19539517304854942	version_2	2.5
Lymphoid	-0.05790131178085761	0.5950212679233923	0.7444613671139189	version_2	2.5
Mast	-0.09958337632480617	0.09091448617840707	0.15598234650978446	version_2	2.5
Meg	-0.1501542587360496	0.35711367477908706	0.2973100620117822	version_2	2.5
Monocyte	0.08107700755766889	0.059175818728188466	0.04804820394273079	version_2	2.5
Neutrophil	0.030340672055922425	0.0933251630253304	0.37076077416833764	version_2	2.5
Undifferentiated	-0.06885483990882693	0.06102118411576612	0.12354536130334956	version_2	2.5
pDC	3.7863142909422742	8.466456138725842	0.373900966300059	version_2	2.5
Baso	-0.12828369003089962	0.15110915160348856	0.05302637645973087	version_2	5.0
Eos	-0.09497920004868607	0.7402537999391033	0.8530288980979738	version_2	5.0
Erythroid	-0.4643853015847929	1.6056976112576864	0.29496721546873705	version_2	5.0
Lymphoid	-0.0383902423745847	0.8179062910690478	1.0	version_2	5.0
Mast	-0.17888853084450898	0.10839010956936068	0.03308755836937456	version_2	5.0
Meg	-0.12956499828123935	0.5106202939299235	0.5337767463622378	version_2	5.0
Monocyte	0.08885017964153044	0.048426091741778275	0.014228414220201099	version_2	5.0
Neutrophil	0.042899713769365834	0.06918276898116833	0.17881766337727092	version_2	5.0
Undifferentiated	-0.08076677288947183	0.07165848899850405	0.07559407669925527	version_2	5.0
Baso	-0.24191487656362254	0.11560276210876219	0.003898698973536034	version_2	7.5
Eos	-0.16519407991408946	0.7522997374212119	0.6228030470579687	version_2	7.5
Erythroid	-0.8303997723089622	1.7886995088964617	0.15713219818968346	version_2	7.5
Lymphoid	-0.16147089853686142	1.0036001071220313	0.8179526037603482	version_2	7.5
Mast	-0.21842458386784802	0.09916857658880149	0.013567293524272765	version_2	7.5
Meg	-0.13397025880179064	0.4791614952297736	0.566287766207245	version_2	7.5
Monocyte	0.11037564012869727	0.05334277506056106	0.014869856463483953	version_2	7.5
Neutrophil	0.0739602423566236	0.08362254940637309	0.034476572661243286	version_2	7.5
Undifferentiated	-0.10396560378150066	0.040325747071729375	0.03673431494002201	version_2	7.5
pDC	3.7863142909422742	8.466456138725842	0.373900966300059	version_2	7.5
Baso	-0.22306738707761004	0.12612168463674178	0.005625095814563311	version_2	10.0
Eos	-0.16465925925821862	0.5769362142639083	0.4879051360301646	version_2	10.0
Erythroid	-0.26438559012336826	1.3599615212039942	0.37487876870739856	version_2	10.0
Lymphoid	-0.03473539545062807	0.9468480102409081	0.9129006100248556	version_2	10.0
Mast	-0.22025833510932732	0.12546359410034003	0.011607935937084377	version_2	10.0
Meg	-0.07021487940740676	0.3620426912882981	0.6073394169840085	version_2	10.0
Monocyte	0.14597344557959774	0.06500597337479516	0.0009311466713840549	version_2	10.0
Neutrophil	0.07174204020452346	0.09411098009753982	0.09155590597805169	version_2	10.0
Undifferentiated	-0.1796358778622587	0.10569778060014494	0.0033228828845694165	version_2	10.0
pDC	3.7863142909422742	8.466456138725842	0.373900966300059	version_2	10.0
Baso	0.15734606374147245	0.08457815251076185	0.01947968988705468	version_3	-10.0
Eos	0.12153648109437583	0.5320513885576135	0.544745791718394	version_3	-10.0
Lymphoid	0.2725138532876134	1.0812639930705286	0.5237565264486478	version_3	-10.0
Mast	0.027277979000312515	0.25117490371902623	0.8480871719611469	version_3	-10.0
Meg	0.00033347925193130126	0.1363668383887812	0.9523663291799089	version_3	-10.0
Monocyte	-0.08364213941568933	0.1206537506761342	0.15878088649365862	version_3	-10.0
Neutrophil	-0.04450749509677108	0.06349549084751341	0.12917818131068387	version_3	-10.0
Undifferentiated	0.026636221733761532	0.1205497011627953	0.5241621004681407	version_3	-10.0
Baso	0.06561717585537283	0.12263250045971782	0.16692201658745462	version_3	-7.5
Eos	-0.11699242961251337	0.6260103997531496	0.8827478498437737	version_3	-7.5
Lymphoid	0.31699230778502074	0.8759185986561961	0.4189621612859086	version_3	-7.5
Mast	-0.05212921093418145	0.2928954905403421	0.6722937749432831	version_3	-7.5
Meg	0.0017640120632777755	0.14799934946732055	0.9289581261229983	version_3	-7.5
Monocyte	-0.04402924016515976	0.09292350817529822	0.3317220592947737	version_3	-7.5
Neutrophil	-0.042044476575826085	0.05703575041264607	0.17701856633771723	version_3	-7.5
Undifferentiated	0.055040876377959604	0.09952741587369585	0.18610025262545424	version_3	-7.5
Baso	-0.034123845597510215	0.0644295726131693	0.42463108729994903	version_3	-5.0
Eos	0.413422727440941	0.4376470453864295	0.05309267985156888	version_3	-5.0
Lymphoid	0.30001457523334074	1.2579452023431021	0.46829948792650655	version_3	-5.0
Mast	-0.08009109339594991	0.3686445709858906	0.6534323882534323	version_3	-5.0
Meg	-0.005479845172499142	0.18123368811155535	0.9999999999999948	version_3	-5.0
Monocyte	0.014870824603885788	0.08229009484638918	0.711833157999411	version_3	-5.0
Neutrophil	-0.03294556583740554	0.053558077346077246	0.24826995905871016	version_3	-5.0
Undifferentiated	0.04142848879759174	0.0824686505242766	0.2703588074320035	version_3	-5.0
Baso	-0.04014147869899225	0.07030434130309485	0.41621857999164036	version_3	-2.5
Eos	0.22155117655221615	0.409108800430242	0.33365458178849244	version_3	-2.5
Lymphoid	0.4643853881464045	1.0383972956529857	0.23643374664258937	version_3	-2.5
Mast	-0.1129138851420473	0.2963484372987842	0.42588792541242515	version_3	-2.5
Meg	-0.061635389057566395	0.11964370380747331	0.20850761439502274	version_3	-2.5
Monocyte	0.053286796734655625	0.09609685276725366	0.2541368998085663	version_3	-2.5
Neutrophil	-0.007968688291014695	0.06208792619387433	0.7616310291554215	version_3	-2.5
Undifferentiated	0.0015477220951427867	0.07897472750263272	0.9860190646731455	version_3	-2.5
Baso	-0.05772315944070809	0.08568614681299933	0.21834239246289608	version_3	0.0
Eos	0.15552147176487466	0.49117419170042215	0.4683431825733827	version_3	0.0
Lymphoid	0.4911356748551309	1.2407676944159585	0.2659150843104302	version_3	0.0
Mast	-0.051199679903836816	0.2887523005255445	0.7454626977538173	version_3	0.0
Meg	-0.08820139246566072	0.1417711015965754	0.133719706428523	version_3	0.0
Monocyte	0.09841172662003753	0.08734698472224214	0.03843665742015954	version_3	0.0
Neutrophil	-0.00043365821853340173	0.0460549233977927	0.9860801871107326	version_3	0.0
Undifferentiated	-0.041998988731313344	0.08831319162257059	0.2703899172465626	version_3	0.0
Baso	-0.10030137010551372	0.11938666053558018	0.05908620672095307	version_3	2.5
Eos	0.12748595435316806	0.6167396657592424	0.5716385302099591	version_3	2.5
Lymphoid	0.2918861838298499	1.2485106254087335	0.4772514044786842	version_3	2.5
Mast	-0.12294196138056775	0.43132010246303876	0.5199839845274398	version_3	2.5
Meg	-0.13251997968346377	0.11318999157395492	0.012952278386191896	version_3	2.5
Monocyte	0.15726233201065326	0.09892695217425225	0.008990964696801336	version_3	2.5
Neutrophil	-0.005379684061811272	0.080495657174352	0.8772483535927005	version_3	2.5
Undifferentiated	-0.055251379416970156	0.09794840186581139	0.17998676594589083	version_3	2.5
Baso	-0.19397349780629497	0.14316430356133023	0.02185072740939671	version_3	5.0
Eos	0.29113582599449983	0.5808225006690223	0.3101580113659333	version_3	5.0
Lymphoid	0.408128213471207	1.1410432067998333	0.3005079499738906	version_3	5.0
Mast	-0.07853218859527927	0.24165065577241945	0.44717062854546374	version_3	5.0
Meg	-0.14646637667714105	0.14284818732236743	0.027477731168264338	version_3	5.0
Monocyte	0.19440444690074715	0.07581378875291454	0.0018351014942008697	version_3	5.0
Neutrophil	0.015010206848166225	0.055964589790189166	0.5924381219649764	version_3	5.0
Undifferentiated	-0.0757250697633272	0.10151303937446703	0.08275632228321259	version_3	5.0
Baso	-0.24848064753973603	0.10360715382468769	0.001296547267049329	version_3	7.5
Eos	0.23040055456924907	0.4896518527689504	0.29527772168224764	version_3	7.5
Lymphoid	0.2801074556370972	1.2553139520060477	0.4857791729216884	version_3	7.5
Mast	-0.09857257070922171	0.36671877987715534	0.519177404559639	version_3	7.5
Meg	-0.1520623532194497	0.09594374857695645	0.005225694283529092	version_3	7.5
Monocyte	0.2323091288870213	0.08957954984231076	0.00211086958234683	version_3	7.5
Neutrophil	0.011961252063560981	0.0741167196207736	0.7170438754424818	version_3	7.5
Undifferentiated	-0.08234306493813504	0.10233372844913372	0.06291545404539357	version_3	7.5
Baso	-0.34698425238190367	0.1069440036752312	0.00019273269445963076	version_3	10.0
Eos	0.4058291763872444	0.8625855132470401	0.1966819883387604	version_3	10.0
Lymphoid	0.3555213274954788	1.1082039084118023	0.39053817558005477	version_3	10.0
Mast	-0.1296466389138497	0.2561467271038582	0.3657721918424654	version_3	10.0
Meg	-0.20186813464114578	0.1069830645260872	0.0013127733044304012	version_3	10.0
Monocyte	0.2566406047928753	0.08758330571474875	0.0003837554231121171	version_3	10.0
Neutrophil	0.030031980822254566	0.06456559860036479	0.3974055615929033	version_3	10.0
Undifferentiated	-0.06911026817839042	0.07732015179881738	0.10709892497395353	version_3	10.0
Baso	0.09525138262877672	0.07146496239278659	0.07162365157450414	version_4	-10.0
Ccr7_DC	-3.7863142909422742	8.466456138725842	0.373900966300059	version_4	-10.0
Eos	-0.03269972790764769	0.688721375478677	1.0	version_4	-10.0
Erythroid	3.7863142909422742	8.466456138725842	0.373900966300059	version_4	-10.0
Lymphoid	0.07738411857558258	0.3972638449172257	0.7686713236860326	version_4	-10.0
Mast	-0.05566512698703992	0.22181149681214762	0.45967394748499657	version_4	-10.0
Meg	-0.5508077029373466	0.7626559934216892	0.09112490837964347	version_4	-10.0
Monocyte	-0.1534943003141504	0.07022512620987847	0.001839114212137173	version_4	-10.0
Neutrophil	-0.04252979202260917	0.07973543952293134	0.23667077927432265	version_4	-10.0
Undifferentiated	0.11934494598819297	0.05851379053610228	0.003935178622712742	version_4	-10.0
Baso	0.03530796118414019	0.06382081917406028	0.4453251492127366	version_4	-7.5
Ccr7_DC	-3.7863142909422742	8.466456138725842	0.373900966300059	version_4	-7.5
Eos	-0.0882064801697857	0.8057895537199394	1.0	version_4	-7.5
Lymphoid	0.028690551021340376	0.3883855929372795	1.0	version_4	-7.5
Mast	-0.003339106605266816	0.20884791116112153	0.9457865963898087	version_4	-7.5
Meg	-0.6107197389634353	0.8010218874873684	0.09389477159400833	version_4	-7.5
Monocyte	-0.14421101283001495	0.06562542887500351	0.003882832728084706	version_4	-7.5
Neutrophil	-0.035316875958587415	0.10459614004963887	0.4019145683803744	version_4	-7.5
Undifferentiated	0.1251157227182958	0.06721954910263239	0.004450794737109484	version_4	-7.5
Baso	-0.00799570827065423	0.11556011648823943	0.8539768136337729	version_4	-5.0
Ccr7_DC	-3.7863142909422742	8.466456138725842	0.373900966300059	version_4	-5.0
Eos	-0.09708533245817301	0.5263253902354852	0.6996900058932747	version_4	-5.0
Lymphoid	-0.07270142917406792	0.4308816379644913	0.7491933902727219	version_4	-5.0
Mast	-0.040053015705568316	0.26704496435934466	0.6663234613164087	version_4	-5.0
Meg	-0.5835074244330223	0.9123518546154059	0.09613205844210505	version_4	-5.0
Monocyte	-0.06573799238731237	0.07663974350724753	0.14476753222638344	version_4	-5.0
Neutrophil	-0.020827492184623344	0.0894684216529032	0.5654817763066393	version_4	-5.0
Undifferentiated	0.08785689781880338	0.028625555641694608	0.0008983724548338904	version_4	-5.0
Baso	-0.05286800629423087	0.10457558358342596	0.2913046232252935	version_4	-2.5
Ccr7_DC	-3.7863142909422742	8.466456138725842	0.373900966300059	version_4	-2.5
Eos	-0.3918714162372665	0.8649958670656906	0.34167801040422346	version_4	-2.5
Lymphoid	-0.09567815610373935	0.40496607001225154	0.6052119214826042	version_4	-2.5
Mast	0.007623758599615527	0.2166070432373452	0.943916680884501	version_4	-2.5
Meg	-0.40048525797330237	0.8232786296821962	0.20879622677034373	version_4	-2.5
Monocyte	-0.043639245233290894	0.08134903903376718	0.2688807397571844	version_4	-2.5
Neutrophil	-0.00949126948371187	0.09336856269795094	0.790969251439917	version_4	-2.5
Undifferentiated	0.07346054406837596	0.02989892426519464	0.003143847015576169	version_4	-2.5
Baso	-0.06137644995252386	0.08747020614242362	0.1880901103064081	version_4	0.0
Ccr7_DC	-3.7863142909422742	8.466456138725842	0.373900966300059	version_4	0.0
Eos	-0.25625710254047246	0.6120943389195489	0.5097747013753517	version_4	0.0
Lymphoid	-0.12341624171927186	0.3005002403582586	0.46594033316463046	version_4	0.0
Mast	-0.014063995490670635	0.22958532604680268	0.8437676002281251	version_4	0.0
Meg	-0.6344702021569717	0.7473515843548538	0.0666300363489956	version_4	0.0
Monocyte	0.016148897566629704	0.052006938384929736	0.6258576343644713	version_4	0.0
Neutrophil	0.005093017789304646	0.07684906117002564	0.8694146655823596	version_4	0.0
Undifferentiated	0.028342006311975372	0.042391375286851926	0.2010542346153563	version_4	0.0
Baso	-0.0813090732064834	0.12986476872595118	0.1315748672856082	version_4	2.5
Ccr7_DC	-3.7863142909422742	8.466456138725842	0.373900966300059	version_4	2.5
Eos	-0.22585644057067134	1.1695353995220754	0.7803897591399008	version_4	2.5
Erythroid	3.7863142909422742	8.466456138725842	0.373900966300059	version_4	2.5
Lymphoid	-0.12990053529043646	0.4257608987102136	0.48262909220825434	version_4	2.5
Mast	0.010098347261160035	0.25627938006259254	0.9041233704808154	version_4	2.5
Meg	-0.369429630302471	0.6192178403550546	0.18392733391059332	version_4	2.5
Monocyte	0.029658238171107694	0.05289171589636407	0.2830569453551708	version_4	2.5
Neutrophil	0.012159383741523078	0.06925761198448002	0.6958611799881202	version_4	2.5
Undifferentiated	0.009606475008779107	0.05738565198333622	0.7046349591625645	version_4	2.5
Baso	-0.15055557452799226	0.12372963290043133	0.01666604373494957	version_4	5.0
Ccr7_DC	-3.7863142909422742	8.466456138725842	0.373900966300059	version_4	5.0
Eos	-0.15788647205362133	0.8792077604522662	0.8857627750599281	version_4	5.0
Lymphoid	-0.08617248477166217	0.38201937448785395	0.5801351483888187	version_4	5.0
Mast	-0.01386862189026756	0.2173228187033099	0.8420063823814585	version_4	5.0
Meg	-0.4729992651482734	0.6207142455127411	0.11629176541438616	version_4	5.0
Monocyte	0.10789141876477867	0.06972788638730706	0.016432945687927688	version_4	5.0
Neutrophil	0.03846912571344259	0.0831852171353705	0.25624313013093497	version_4	5.0
Undifferentiated	-0.04545364648588745	0.05861305472633241	0.13236783285691012	version_4	5.0
Baso	-0.14045602293797435	0.09798152207061693	0.02161043007151942	version_4	7.5
Ccr7_DC	-3.7863142909422742	8.466456138725842	0.373900966300059	version_4	7.5
Eos	-0.24447837434771974	0.7744193478044925	0.4932737949744719	version_4	7.5
Lymphoid	-0.07270143238005591	0.515625190067607	0.6584549116942042	version_4	7.5
Mast	-0.02266785774524539	0.25269948698575573	0.7792372960196962	version_4	7.5
Meg	-0.639764627962095	0.8733338577497475	0.09662479669515533	version_4	7.5
Monocyte	0.12139029341512275	0.045214203434111776	0.0006163058608589725	version_4	7.5
Neutrophil	0.033255446492475485	0.07433830243533296	0.28152027958286246	version_4	7.5
Undifferentiated	-0.05029935500072961	0.053500154790871564	0.06419852910358491	version_4	7.5
Baso	-0.24811824358038215	0.09422342476930796	0.0018452043239613487	version_4	10.0
Ccr7_DC	-3.7863142909422742	8.466456138725842	0.373900966300059	version_4	10.0
Eos	0.04740785757190469	0.9382448086350472	0.7173022947090425	version_4	10.0
Lymphoid	-0.20529441319975178	0.4540882675033491	0.37793559385665565	version_4	10.0
Mast	-0.029032069436566256	0.22310728706681202	0.6822925331462097	version_4	10.0
Meg	-0.3360996630407388	0.6444223581534594	0.20641313941700765	version_4	10.0
Monocyte	0.17041026365821382	0.0817154878787493	0.00238124814559483	version_4	10.0
Neutrophil	0.06661089276465218	0.07432309445442448	0.05030936612518974	version_4	10.0
Undifferentiated	-0.08864638822169693	0.05146157716481614	0.01830295733372768	version_4	10.0
