## Supplementary Table 7 for "scDiffEq: drift-diffusion modeling of single-cell dynamics with neural stochastic differential equations"

gene_ids	Monocyte.f.corr	Monocyte.g.corr	Neutrophil.f.corr	Neutrophil.g.corr
4931423N10Rik	0.1767012489444699	-0.5027248114188709	-0.7657602380756016	-0.970103674926534
Ahr	-0.6106852153313844	-0.7719963531066202	-0.6015397649442494	-0.4660648735104023
Alx4	-0.1666053280683489	-0.309256588886701	-0.6759487666230349	-0.7040031125878305
Ankrd2	-0.0260403022927384	-0.5319770089088497	-0.2929561880908116	-0.6938805088405328
Ankrd6	0.4227371401139249	-0.20652066791719	-0.1486904837686083	-0.7413281711851328
Arnt2	0.2870575284158459	0.7033582167034663	0.1777104675614179	0.529134289854934
Arx	0.3854560149330154	0.8888109501949286	0.4433987555576075	0.8080891364299564
Asb2	0.3800323405050602	0.8124639680999225	0.380202067160539	0.7581620927490035
Atf3	-0.7546652714809491	-0.8961014947478333	-0.8134807406047632	-0.8806190086726036
Atf5	-0.7351404752663718	-0.91631454325705	-0.5658283596261031	-0.8276653212374623
B930041F14Rik	0.617257475008281	0.5419807853673763	0.5135513117282996	0.5627273227334483
BC024139	0.514257989111857	0.5699234564037913	0.6849599318608132	0.3661846297290921
Bach2	0.4918991696221307	0.5364288813982383	0.6318155311109498	0.6131599495873438
Basp1	-0.7809914567384264	-0.8738724063714695	0.631245414057863	0.951961408914161
Bcl11a	0.4844895840504845	0.6688159502985045	0.5079949113968674	0.5973570757632757
Bcl3	-0.3104659533934853	0.0496857428082402	0.4870003445651528	0.8028817037160564
Bcl6	-0.6999822057191231	-0.9452779928296132	-0.5720206629510602	-0.3670612342165351
Cbx2	0.5093003683806236	0.9433357751400598	0.6192772978770568	0.9224708591757994
Cdk4	0.5934275022105004	0.9577808651532858	0.7264945640771189	0.928058569528776
Cdkn2a	0.6424739125979482	0.3017129634906919	-0.1086028907084905	-0.4922540756637179
Cdkn2b	0.3916539398247386	0.267414024354089	0.3776174305076573	0.2570319434248722
Cdx1	-0.4413856365961749	-0.656046565661444	-0.3754640013027965	-0.7714856719918518
Cebpa	0.6301970496541485	0.9520511932662122	0.8645675108535561	0.9099734252104844
Cebpb	-0.6578282906710182	-0.9512445083347318	-0.5974674529701678	-0.8215707709021531
Cebpd	-0.5266365936761453	-0.929006603586982	-0.7508898839936555	-0.9367805705809612
Cecr6	0.2730127849743243	0.1180142414590023	-0.4604938183184561	-0.5698687235868741
Creb3l1	-0.56112788572695	-0.93012423583071	-0.757320922002463	-0.9203596912736316
Dach1	-0.3526968351565233	-0.8915168012508843	-0.8023717184116855	-0.9647434169148248
Daxx	0.4132476337922139	0.3664436758115401	0.7179896839228888	0.698362614911844
Dbp	-0.1897984676529837	0.1173550160162012	0.0228562936451804	0.4104002773974151
Ddx58	-0.503392348809438	-0.9406768072911356	-0.7598677035160082	-0.9504739953448617
Dmrt2	-0.3270586485048731	-0.3838787852617213	-0.02117836242505	-0.1471425390961111
Ebf1	0.1007430633822656	0.4159591199243499	0.2195241936178012	0.7583852796689391
Ebf2	0.0390861540804266	-0.4980097804642144	0.1357897073926543	-0.4064337972429771
Egr1	-0.5464965096301302	-0.464316597387709	0.2375695550737244	0.3641146590394404
Egr2	-0.7632162638620473	-0.8615543565878354	-0.8129920489446932	-0.933584525745326
Emx2	0.2519267763507093	0.89341467700608	0.3806013092086313	0.9000858232646867
Eomes	-0.2529348704057849	-0.6869851040955781	-0.6920488359916195	-0.9042924559758236
Esrrg	0.1762080873560725	0.077969552287243	-0.0350447399743273	-0.3771458028491152
Ets1	-0.5366534713300731	-0.9434082114449482	-0.8294452820433902	-0.9378659612031498
Fmnl2	0.7381992821783405	0.7452601328151078	0.7083553557077694	0.6811933006566697
Fos	-0.6978854606628504	-0.95345426054779	-0.7836698826109323	-0.929362699492695
Foxl1	-0.1082739936095961	0.3513957493388049	0.1847078899192297	0.4947692845367482
Foxo1	-0.1633467622466129	-0.1295645975997929	0.6903492137033839	0.915791829893367
Foxq1	-0.7325452744842307	-0.8678443731523554	-0.6947012312562134	-0.9294618909503268
Gata2	-0.350225964225896	-0.6071330452664946	0.2748993183678633	0.0011308986805983
Gata3	-0.3931301515956986	-0.8047125266420027	-0.7878791012742006	-0.918360965898734
Gata6	0.3570966956581735	0.1210581507585851	0.1981037091335524	0.1238827146589615
Gfi1	0.4354671129602893	0.0589551987550544	-0.400298996460731	-0.7627519067428701
Glis1	0.1488461733332451	-0.4268400531969212	-0.3374383462826787	-0.7758004810781319
Hbp1	-0.7013503887860165	-0.9123742038944496	-0.8596207381075469	-0.8802378319408305
Hdac11	0.3366653193629074	0.4983644473019583	-0.2258804622002471	-0.1099762467863092
Hdac9	0.447637699540174	0.9469584533934572	0.5309979932632809	0.9332306852398532
Hes1	-0.4424908121604168	-0.8692084965406183	-0.7932973617831305	-0.9249928218317524
Hif3a	-0.1777612753706696	0.1089081689608703	-0.0483122898337401	0.3166904599523162
Hivep3	-0.2896411845889753	-0.8512578001003881	0.7113765517353083	0.4843101137064258
Hmga2	0.4017457333555217	0.8783226225572418	0.5072370528695705	0.8483839270017274
Hoxa2	0.3540610188381055	0.8641271557274707	0.4170234791303898	0.8215553184174261
Hoxa3	0.6372922567675364	0.8730568495901887	0.6903218189658729	0.8279037806597921
Hoxa5	0.6421085047403063	0.928531793184061	0.7445330294892906	0.9079301454329132
Hoxb7	0.5603585711393432	0.3958972269087599	0.4972770643062599	0.1559940998279269
Hsf2bp	-0.2697418071304348	-0.7332572181093563	0.2951415915364814	-0.1920876196623552
Ing1	0.2925376907328292	-0.0135011971948205	-0.2674329861254264	-0.5394996097438755
Insm1	-0.0488281090383041	0.5543310909796876	0.3767307772763718	0.8213485457950032
Irf1	-0.7082462891767837	-0.9337021492017068	-0.7679066185774117	-0.9273812615730036
Irf7	-0.2315220196932342	-0.7258987812073527	0.2919562842797469	0.1360579487420518
Jun	-0.714859597250195	-0.9332747911455144	-0.5697341779678846	-0.5282433174689901
Klf2	-0.6613724615235004	-0.9694497200266424	-0.821542522575112	-0.9544888663618444
Klf4	-0.6611032519843437	-0.967825214657306	-0.516747344047206	-0.8735714296800244
Klf5	-0.2474798111564015	-0.7692620267720788	-0.8179543102364732	-0.9430040703059308
Lmo4	0.6852613288846432	0.8439848428706233	-0.3857115139700062	-0.0830576433560266
Maf	-0.7688745408202233	-0.8114845058498452	0.1693663831570566	0.6581628378361288
Mafb	-0.7383248380732161	-0.8189717344969334	0.1031046593717376	0.2607229088671776
Maff	-0.8126913358265989	-0.4247157965827449	0.1291707024009024	0.679383841492953
Mcm6	0.6520709594780434	0.9641661406884636	0.7921956811813335	0.9376542688121045
Mcm7	0.6415045547841749	0.9537679474917552	0.7382107205540578	0.915524101833948
Mef2c	0.6904235695121048	0.8777944205645898	0.6892816890917082	0.8629992236312153
Meis1	0.5202178629672249	0.8806818367550667	0.5436734356190802	0.7896459583043919
Mitf	-0.6885044878150965	-0.9592762534532728	-0.6943764049764882	-0.9171983781424766
Mllt3	0.4848242607609341	0.8764169087932197	0.5346131437201463	0.8299513744117413
Mllt6	0.30740077620537	0.902950961303999	0.6119287744061818	0.948667015103383
Mpl	-0.137769420077792	-0.6866594102551674	-0.2709767521615965	-0.7327351437572766
Myc	0.571063436715505	0.9830231696627196	0.7134240259618225	0.955389113072748
Myt1	0.3703285840870519	-0.1362663300638488	-0.0049070604485256	-0.52707108382828
Ndn	0.4469489096900214	0.6216045420170472	0.572385426165502	0.3209322340202263
Neurog2	-0.5073712352486813	-0.7629807853531573	-0.2376046755090018	-0.4655749475098029
Nfkb1	0.4530669469919006	0.8153454239376478	0.579716269797499	0.8136996786977143
Nfkb2	-0.8006094838290712	-0.8087431628362954	-0.0720548088577333	0.5741322111645967
Nhlh1	-0.2171820858340699	-0.4129101631450104	-0.6987233490589341	-0.5036235986417211
Nhlh2	0.1213366957168394	0.5271889713186978	-0.867206557933519	-0.7712632940893691
Nkx1-2	-0.5013771633262554	-0.8768790194695842	-0.7966375720023923	-0.9319560996337076
Nkx2-3	0.5373825271124988	0.8608330931158555	0.6132115688811473	0.8046701550802309
Nkx6-2	0.3058411607541235	0.186219868215921	0.5260465592902681	0.4078065591115155
Notch3	0.4780970527596096	0.3637051954347014	0.3898172231445937	0.1329869190087523
Nr1h4	0.6164944576839413	-0.0012667473573393	0.3952919096909739	0.1179630211043316
Nr2e3	0.1615997434982336	0.5155138367618777	0.243646999276407	0.4422594545393767
Nr4a1	0.1156041513239998	0.560817848653635	0.4385955814798491	0.8502178194436127
Nr4a3	0.2119758722036001	0.5243150638819555	0.3356932642913436	0.2013632387556186
Nrip2	0.267892385324909	0.5780216863594599	0.5812208874536973	0.5914703498768523
Pax2	0.1270389355257817	0.6376085335499411	0.4797593371396847	0.8550273804414379
Pax5	0.5187009046856224	0.1209526524708515	0.7249756529199447	0.4735831415274015
Pax9	-0.4905374444772711	-0.4000524535371946	-0.0282329052178332	0.2964399835612321
Pbx1	0.1644083723971449	0.0127594795109035	-0.830772160180415	-0.9132329866963615
Pdlim4	-0.5430638019017856	-0.8651572468211374	-0.5680579506661806	-0.5813096439581248
Per2	0.5759678877765517	0.888360592300676	-0.7650117440516175	-0.5959109752537388
Pgr	0.0497661136543884	0.5314727481477821	0.0783042357915296	0.4590670424071149
Pknox2	-0.6267046983458011	-0.9675439033368955	-0.806326247394378	-0.944927065669243
Plagl1	0.0602081550758856	0.7221304610192134	0.1219968849604999	0.668640421274414
Pmfbp1	0.3595110693383553	0.8160366250111007	-0.4261905164565748	-0.1104278170216693
Pou2af1	-0.2079672322601066	-0.5902328265708902	-0.8138428764367167	-0.9332078950433764
Pou2f2	0.0787879452414741	0.5438659024444535	0.5691230341747839	0.9059335176176871
Ppp1r16b	0.516930042843926	0.6273125233935215	0.7112225372041414	0.7621719066658563
Rab15	-0.7945849269808486	-0.7648437082646606	-0.7163792556767822	-0.7612996396880803
Rab25	0.4594001559415384	0.4547500839344536	0.5445427571524988	0.3533560627920723
Rara	-0.6467738149142223	-0.9724157703699684	-0.7066649906502991	-0.9558340007515364
Rem2	0.3559330462505736	-0.0657906088156355	0.1644258083712149	-0.3786251867506566
Rora	-0.6751698218763045	-0.9258642839158292	-0.733582870924193	-0.783151059229632
Rxra	-0.7226359787667997	-0.921972794715136	-0.4591406286279826	-0.770161658622665
Rxrg	-0.5217776155866425	0.1748081428946908	0.2345403957743729	0.8393500979839061
Satb1	0.5079053531393923	0.8904844971707494	0.3863122186528849	0.7515963141884938
Scx	-0.5881680868354704	-0.5962283033689634	-0.7290903054659206	-0.7280663586193742
Six2	0.211035197079976	-0.1877759768404364	0.1653580982527849	-0.2986873251180073
Snai1	0.2493080512267326	-0.1832131183656614	-0.4748167135951831	-0.8099664032042551
Sox10	-0.1364811527293294	-0.1735414888461816	0.1100638643175172	0.1582557186797917
Sox17	-0.017083220481871	0.428442626513645	0.1716568428409704	0.683035126025696
Sox4	0.48061512572981	0.9369732563095516	0.5770251944945717	0.907543408832032
Sox5	0.2579191564311687	0.5383731010617264	0.0513943721114153	0.4151873148208879
Sp6	-0.394896088643447	-0.8133857075889128	0.2770509171055207	-0.2356399873034552
Spib	-0.5371170179579364	-0.6872608196501856	0.6597195451427058	0.6148197555042131
Sqstm1	-0.7174326051263675	-0.8815054447002678	-0.7127972868632566	-0.6981523750337058
Ssbp3	0.6255195074683889	0.921669983995426	0.683699808100005	0.8687532860904751
Stat1	-0.4498033463988136	-0.8591502017738287	-0.7446152325195069	-0.8979352176374769
Stat2	-0.5439248778135033	-0.9560323418529796	-0.5505762074478924	-0.8669678104368801
Tbx3	-0.4480106753805527	-0.8630164577213493	-0.3307092384677884	-0.7199864685076361
Tbx4	-0.4678028010757892	-0.6726169623961825	-0.3118972029083903	-0.4066319352892792
Tbx6	-0.4473437688306525	-0.6472324926266562	-0.8279371676157199	-0.8958546704710484
Tcf15	0.3736934782184596	0.843881274295024	0.5119309491629241	0.8119876360001791
Tcf4	0.4862062685708506	0.8517070095180461	0.6926840358847388	0.9083133944302136
Tcf7	-0.2099160195723999	-0.5660693049428234	-0.6946376789387328	-0.8774277533095782
Tcf7l2	-0.629991042383995	-0.9734137014909696	-0.6334057878681815	-0.9422771277851804
Tcfl5	-0.5344425481288133	-0.2899864170159995	-0.5920495311026494	-0.4860396375558128
Tead2	0.5105586791054584	0.8730640167460901	0.6838376951795164	0.8230134256343564
Tead3	0.3468208730241416	0.7461212158450634	0.5938141185696703	0.8131467725324752
Tef	0.1006640972168153	0.2041607360301784	0.774806273385797	0.9297515275573744
Tle2	0.5137860028915515	0.4523240182334908	0.7932417738484804	0.5539133497895996
Tle6	0.3340811095354535	0.8266678721844078	0.3625266327715723	0.6661787159240599
Tlx3	-0.7730345576278417	-0.6512289156382229	-0.1945724058363953	0.3656251189651112
Tnfaip3	-0.6756210669590715	-0.5591404475457135	-0.1533051690729429	0.2085651400301859
Tob1	-0.6800077470925013	-0.9531911781041768	-0.8722436824592176	-0.8863231504831572
Trim28	0.6066208653871791	0.9494446221101918	0.7207699869001905	0.9165656018597724
Trp63	0.4565239020923014	0.908368482677246	0.6565639339801876	0.9537595315268544
Trp73	0.4100737768258987	0.8293152982188046	0.5512702055371127	0.7484312495768826
Vax2	-0.350351164207658	-0.8228470751098624	0.2645290486312436	-0.2305997826830124
Zdhhc1	-0.0229962349078692	-0.4377690862702211	-0.7335566096044539	-0.7108065198375157
Zdhhc15	0.48387715705203	0.7115178477084946	0.363725403337489	0.5196624712808577
Zfp108	0.325108342982385	0.7571930561730998	-0.3381048255575331	0.1284111246612576
Zfp36	-0.6722136738175475	-0.9496682762064546	-0.7334073725134589	-0.8599009297545147
Zfp36l1	-0.6848504403084544	-0.9379956369776268	-0.0100013690397893	-0.1923920945088345
Zfp467	0.1019805705037096	-0.3896667499476839	0.50407356852346	0.2095325221514099
Zfpm2	-0.3199115739948379	-0.7846358263483193	-0.6549438405252939	-0.8724158341428463
